# Nuclear receptor subfamily 4A signaling as a key disease pathway of CD1c+ dendritic cell dysregulation in systemic sclerosis

**DOI:** 10.1101/2021.11.08.467605

**Authors:** N.H. Servaas, S. Hiddingh, E. Chouri, C.G.K. Wichers, A.J. Affandi, A. Ottria, C.P.J. Bekker, M. Cossu, S. Silva-Cardoso, M. van der Kroef, A.C. Hinrichs, T. Carvalheiro, N. Vazirpanah, L. Beretta, M. Rossato, F. Bonte-Mineur, T.R.D.J. Radstake, J.J.W. Kuiper, M. Boes, A. Pandit

**Author notes:** These authors contributed equally (J.J.W. Kuiper, M. Boes, A. Pandit). Corresponding authors: Dr. Aridaman Pandit, Center for Translational Immunology, Wilhelmina Children’s Hospital, University Medical Centre Utrecht, Lundlaan 6, 3584 EA Utrecht, The Netherlands., Dr. Marianne Boes, Center for Translational Immunology, Wilhelmina Children’s Hospital, University Medical Centre Utrecht, Lundlaan 6, 3584 EA Utrecht, The Netherlands.

## Abstract

**Objectives:** To identify key disease pathways driving conventional dendritic cell (cDC) alterations in Systemic Sclerosis (SSc).

**Methods:** Transcriptomic profiling was performed on peripheral blood CD1c+ cDCs (cDC2s) isolated from 12 healthy donors and 48 SSc patients with all major disease subtypes. Differential expression analysis comparing the different SSc subtypes and healthy donors was performed to uncover genes dysregulated in SSc. To identify biologically relevant pathways, a gene co-expression network was built using Weighted Gene Correlation Network Analysis. We validated the role of key transcriptional regulators using ChIP-sequencing and *in vitro* functional assays.

**Results:** We identified 17 modules of co-expressed genes in cDC2s that correlated with SSc subtypes and key clinical traits including auto-antibodies, skin score, and occurrence of interstitial lung disease. A module of immune regulatory genes was markedly down regulated in patients with the diffuse SSc subtype characterized by severe fibrosis. Transcriptional regulatory network analysis performed on this module predicted *NR4A* (nuclear receptor 4A) subfamily (*NR4A1, NR4A2, NR4A3*) genes as the key transcriptional mediators of inflammation. Indeed, ChIP-sequencing analysis supported that these NR4A members target numerous differentially expressed genes in SSc cDC2s. Inclusion of NR4A receptor agonists in culture-based experiments provided functional proof that dysregulation of NR4As affects cytokine production by cDC2s and modulates downstream T-cell activation.

**Conclusions:** NR4A1, NR4A2 and NR4A3 are important regulators of immunosuppressive and fibrosis-associated pathways in SSc cDC2s. Thus, the NR4A family represent novel potential targets to restore cDC homeostasis in SSc.

**KEY MESSAGES:** *What is already known about this subject?:*

- CD1c+ conventional dendritic cells (cDC2s) are implicated as key players in Systemic Sclerosis (SSc), but key molecular mechanisms underlying their dysregulation were unknown.

*What does this study add?:*

- Transcriptomic analysis and network analysis identified modules of coexpressed genes in cDC2s that correlated with SSc subtypes and key clinical traits.
- The *NR4A* (nuclear receptor 4A) subfamily (*NR4A1, NR4A2, NR4A3*) genes act as master regulators of key immune regulatory genes dysregulated in SSc cDC2s, as shown by multi-omics integration analysis using transcriptomics and targeted ChIP-sequencing.
- Pharmacological activation of NR4As inhibits pro-inflammatory cytokine production and CD4+ T-cell activation by cDC2s.

*How might this impact on clinical practice or future developments?:*

- NR4As are attractive candidates for novel treatment options to attenuate pro-inflammatory and pro-fibrotic responses in SSc patients.
