## Supplementary Table 1 for "Nuclear receptor subfamily 4A signaling as a key disease pathway of CD1c+ dendritic cell dysregulation in systemic sclerosis"

### Sheet: GO_enrichement
subset	ID	Description	GeneRatio	BgRatio	pvalue	p.adjust	qvalue	geneID	Count
dcSSc	GO:0006613	cotranslational protein targeting to membrane	70/1993	109/18670	2.8755e-41	1.05022e-37	9.45954e-38	RPL6/RPL37/RPS8/RPL35A/RPL11/RPL4/RPL34/RPL30/RPL13A/RPL19/RPL41/RPL29/RPL32/RPL26/RPS6/RPL27/RPL3/RPS29/UBA52/RPL7A/RPL31/RPL23/RPS3A/RPS27A/RPL10/RPL24/RPL22/RPS10/RPS17/RPL10A/RPS19/RPS11/RPL37A/RPL5/RPL35/SEC61A1/RPL39/RPS21/RPS2/SRP54/RPL15/RPL18/RPS25/RPL38/RPL18A/RPS16/RPL12/RPS15A/RPL14/RPS12/RPL36/RPS5/RPLP2/RPLP0/RPL23A/RPL27A/RPS3/RPS20/RPL17/RPS15/RPL8/RPLP1/RPS14/RPL13/RPS27/RPS24/RP…	70
dcSSc	GO:0019080	viral gene expression	94/1993	191/18670	3.51656e-41	1.05022e-37	9.45954e-38	RPL6/RPL37/RPS8/RPL35A/RPL11/RPL4/RPL34/RPL30/RPL13A/RPL19/RPL41/RPL29/RPL32/RPL26/RPS6/RPL27/RPL3/EIF3L/RPS29/NUP160/UBA52/RPL7A/RPL31/RPL23/RPS3A/RPS27A/RPL10/RPL24/RPL22/RPS10/CCNT1/RPS17/RPL10A/RPS19/RPS11/POLR2B/RPL37A/SEH1L/RPL5/RPL35/SUPT4H1/RPL39/RPS21/RPS2/RPL15/RPL18/NUP188/CDK9/RPS25/RPL38/RPL18A/RPS16/RPL12/RPS15A/NUP54/NUP107/RPL14/RPS12/RPL36/POLR2A/CCL5/RPS5/RPLP2/IFITM3/RPLP0/CCL4…	94
dcSSc	GO:0019083	viral transcription	90/1993	177/18670	5.83609e-41	1.16197e-37	1.04661e-37	RPL6/RPL37/RPS8/RPL35A/RPL11/RPL4/RPL34/RPL30/RPL13A/RPL19/RPL41/RPL29/RPL32/RPL26/RPS6/RPL27/RPL3/RPS29/NUP160/UBA52/RPL7A/RPL31/RPL23/RPS3A/RPS27A/RPL10/RPL24/RPL22/RPS10/CCNT1/RPS17/RPL10A/RPS19/RPS11/POLR2B/RPL37A/SEH1L/RPL5/RPL35/SUPT4H1/RPL39/RPS21/RPS2/RPL15/RPL18/NUP188/CDK9/RPS25/RPL38/RPL18A/RPS16/RPL12/RPS15A/NUP54/NUP107/RPL14/RPS12/RPL36/POLR2A/CCL5/RPS5/RPLP2/IFITM3/RPLP0/CCL4/RPL23…	90
dcSSc	GO:0000184	nuclear-transcribed mRNA catabolic process, nonsense-mediated decay	73/1993	120/18670	1.31877e-40	1.96925e-37	1.77375e-37	RPL6/RPL37/RPS8/RPL35A/RPL11/RPL4/RPL34/RPL30/RPL13A/RPL19/RPL41/RPL29/RPL32/RPL26/RPS6/RPL27/RPL3/RPS29/UBA52/RPL7A/RPL31/RPL23/RPS3A/RPS27A/RPL10/RPL24/RPL22/RPS10/RPS17/NBAS/RPL10A/RPS19/RPS11/HELZ2/RPL37A/RPL5/RPL35/RPL39/RPS21/RPS2/RPL15/RPL18/RPS25/GSPT1/RPL38/RPL18A/RPS16/RPL12/RPS15A/RPL14/RPS12/RPL36/RPS5/RPLP2/RPLP0/RPL23A/RPL27A/RPS3/RPS20/RPL17/RPS15/RPL8/RPLP1/EXOSC10/EIF3E/RPS14/RPL…	73
dcSSc	GO:0072599	establishment of protein localization to endoplasmic reticulum	71/1993	122/18670	1.03625e-37	8.84221e-35	7.96436e-35	RPL6/RPL37/RPS8/RPL35A/RPL11/RPL4/RPL34/RPL30/RPL13A/RPL19/RPL41/RPL29/RPL32/RPL26/RPS6/RPL27/RPL3/RPS29/UBA52/PMM1/RPL7A/RPL31/RPL23/RPS3A/RPS27A/RPL10/RPL24/RPL22/RPS10/RPS17/RPL10A/RPS19/RPS11/RPL37A/RPL5/RPL35/SEC61A1/RPL39/RPS21/RPS2/SRP54/RPL15/RPL18/RPS25/RPL38/RPL18A/RPS16/RPL12/RPS15A/RPL14/RPS12/RPL36/RPS5/RPLP2/RPLP0/RPL23A/RAB10/RPL27A/RPS3/RPS20/RPL17/RPS15/RPL8/RPLP1/RPS14/RPL13/RPS…	71
dcSSc	GO:0006413	translational initiation	90/1993	193/18670	4.37116e-37	3.26362e-34	2.93961e-34	RPL6/RPL37/RPS8/RPL35A/RPL11/RPL4/RPL34/DDX1/RPL30/RPL13A/RPL19/RPL41/RPL29/RPL32/RPL26/RPS6/RPL27/RPL3/EIF3L/RPS29/UBA52/RPL7A/RPL31/RPL23/RPS3A/RPS27A/RPL10/EIF4E3/RPL24/RPL22/RPS10/RPS17/RPL10A/RPS19/RPS11/RPL37A/RPL5/RPL35/RPL39/RPS21/ATF4/RPS2/EIF1/RPL15/RPL18/EIF2S1/RPS25/METTL3/RPL38/RPL18A/EIF3I/RPS16/RPL12/RPS15A/RPL14/RPS12/EIF3H/RPL36/CCL5/RBM4/RPS5/FMR1/RPLP2/RPLP0/RPL23A/GLE1/RPL27A/…	90
dcSSc	GO:0042254	ribosome biogenesis	65/1993	297/18670	1.22592e-08	4.13102e-06	3.72089e-06	RPL6/RPS8/RPL35A/RPL11/RPL26/RPS6/RPL27/RPL3/RPL7A/RPL10/RPL24/RPS10/ISG20/RPS17/RPL10A/XRN2/RPS19/SBDS/FBL/RPL5/RPL35/RPS21/LYAR/PTEN/RPS2/UTP14C/RNASEL/CUL4B/RPL38/RPS16/RPL12/MRPS7/RPL14/NOL9/RPLP0P6/RPS5/NSA2/SUV39H1/RPLP0/MRM1/NOC2L/RPL23A/RSL1D1/MTERF4/RPF2/RPS15/UTP18/EXOSC10/RPS14/DKC1/ERI1/TFB1M/RPS27/RPS24/RBFA/ERAL1/RPL7/HEATR1/XPO1/MRPL11/METTL16/WDR18/RRP1B/GEMIN4/DHX37	65
dcSSc	GO:0042113	B cell activation	67/1993	310/18670	1.24491e-08	4.13102e-06	3.72089e-06	NBN/IGHV3-21/RNF168/IGHV4-59/IGLC3/TP53/IGHA1/IGHV4-34/IGHG3/PRKDC/IGHV3-48/TNFRSF13C/DOCK11/IGHV2-26/IGLC2/ADAM17/IGKC/CR2/MAD2L2/IGLL5/IGHM/MZB1/BAX/NCKAP1L/CD74/CD19/BAD/INHBA/TXLNA/TCIRG1/IGHA2/TNFSF4/TLR4/IKZF3/IRS2/ZFP36L2/SWAP70/BATF/MS4A1/HSPD1/FCRL1/PAWR/MIR17HG/ID2/BST2/SP3/JAK3/ATP11C/IGHV1-69-2/IGHV3-11/SLA2/SKAP2/CD79B/AKAP17A/ZFP36L1/TNFAIP3/IGHD/CD79A/NFATC2/IGHG1/IL7/PCID2/TNFRSF1…	67
dcSSc	GO:0042255	ribosome assembly	23/1993	63/18670	5.34648e-08	1.68076e-05	1.5139e-05	RPL6/RPL11/RPL3/RPL10/RPL24/RPS10/RPS19/SBDS/RPL5/RPL38/RPL12/MRPS7/RPLP0P6/RPS5/RPLP0/RPL23A/MTERF4/RPF2/RPS15/RPS14/RPS27/ERAL1/MRPL11	23
dcSSc	GO:0042119	neutrophil activation	92/1993	498/18670	9.57771e-08	2.86038e-05	2.5764e-05	IDH1/APAF1/COPB1/PRTN3/CAND1/PYGB/BPI/CLEC12A/PSMC2/METTL7A/PSEN1/RAB44/MMP8/ADAM10/CTSH/IQGAP2/EEF1A1/UNC13D/RAP2B/RAB27A/RNASE2/PSMA2/CAPN1/PLAUR/GLIPR1/GLB1/LTF/PLAU/MAN2B1/HLA-H/CAT/CCL5/DNAJC13/IMPDH2/PSMD1/S100A8/ENPP4/MCEMP1/SIGLEC9/HPSE/NCKAP1L/LRG1/RAB10/DYNLT1/RETN/CD93/MAPK14/TCIRG1/CD53/ANXA3/CRISPLD2/EEF2/RHOF/ITGAV/BST2/XRCC5/IQGAP1/GMFG/GNS/PGLYRP1/SERPINB10/DYNC1H1/FTH1/PSMD11/S10…	92
dcSSc	GO:0002460	adaptive immune response based on somatic recombination of immune receptors built from immunoglobulin superfamily domains	72/1993	361/18670	1.14646e-07	3.26087e-05	2.93713e-05	NBN/CD4/IGHV3-21/NFKBID/RNF168/IGHV4-59/IGLC3/IGLV2-23/IGHA1/IGHV4-34/IGKV1-16/IGLV2-14/MAP3K7/SCART1/IGLV1-47/IGHG3/IGKV3-15/HFE/CTSH/IGHV3-48/TNFRSF13C/IGLV1-44/IGLV3-1/UNC13D/IGHV2-26/IGLC2/RAB27A/ADAM17/IGKC/SLAMF6/IGKV1-17/CR2/FADD/MAD2L2/IGLL5/HLA-H/IGHM/IL18BP/ICAM1/CD74/CD19/IGKV3D-20/TCIRG1/IGHA2/IGLV1-40/TNFSF4/TLR4/SWAP70/C1S/BATF/HSPD1/FBXO38/IGKV4-1/WAS/JAK3/IGHV1-69-2/IGHV3-11/SLA2/…	72
dcSSc	GO:0032984	protein-containing complex disassembly	67/1993	329/18670	1.39307e-07	3.70821e-05	3.34006e-05	NSF/VPS33A/TTBK2/TMOD3/RPL23/TMOD1/CHCHD10/CAPZA1/AVIL/MRPL55/CHMP1B/DMTN/UVRAG/VPS4B/PDXP/NFE2/MTPN/ARID2/GSPT1/CHMP7/MRPL34/CAPG/MRPS7/ZMPSTE24/CCSAP/MRPL46/GABARAPL1/OGFOD1/GLE1/DAP3/SUPT16H/EIF2D/CLASP2/MRPS17/FRAT1/TRIOBP/CALCOCO2/SWAP70/IRAK3/KIF19/SNX14/WNT8B/GFM2/PBRM1/CKAP5/C12orf65/MYC/MRPS18B/TSG101/DVL1/ERAL1/SNAP29/SMARCA4/GABARAP/ZFAND1/GBA/LIX1L/MRPL3/TBC1D25/GABARAPL2/MRPL11/MRPL5…	67
dcSSc	GO:0002283	neutrophil activation involved in immune response	90/1993	488/18670	1.42791e-07	3.70821e-05	3.34006e-05	IDH1/APAF1/COPB1/PRTN3/CAND1/PYGB/BPI/CLEC12A/PSMC2/METTL7A/PSEN1/RAB44/MMP8/ADAM10/CTSH/IQGAP2/EEF1A1/UNC13D/RAP2B/RAB27A/RNASE2/PSMA2/CAPN1/PLAUR/GLIPR1/GLB1/LTF/PLAU/MAN2B1/HLA-H/CAT/DNAJC13/IMPDH2/PSMD1/S100A8/ENPP4/MCEMP1/SIGLEC9/HPSE/NCKAP1L/LRG1/RAB10/DYNLT1/RETN/CD93/MAPK14/TCIRG1/CD53/ANXA3/CRISPLD2/EEF2/RHOF/ITGAV/BST2/XRCC5/IQGAP1/GMFG/GNS/PGLYRP1/SERPINB10/DYNC1H1/FTH1/PSMD11/S100A9/D…	90
dcSSc	GO:0016072	rRNA metabolic process	55/1993	253/18670	2.00899e-07	4.66283e-05	4.1999e-05	RPS8/RPL35A/RPL11/RPL26/RPS6/RPL27/RPL7A/ISG20/RPS17/TP53/RPL10A/XRN2/RPS19/SBDS/FBL/RPL5/RPL35/RPS21/LYAR/RPS2/UTP14C/RNASEL/RPS16/BRF1/RPL14/NOL9/NSA2/SUV39H1/MRM1/RSL1D1/POLR1B/MTERF4/RPF2/XRN1/RPS15/UTP18/EXOSC10/RPS14/DKC1/ERI1/TFB1M/RPS27/RPS24/RBFA/GTF3C1/SMARCA4/RPL7/HEATR1/METTL16/SLFN14/WDR18/RRP1B/GEMIN4/POLR1E/DHX37	55
dcSSc	GO:0050864	regulation of B cell activation	44/1993	184/18670	2.0143e-07	4.66283e-05	4.1999e-05	IGHV3-21/IGHV4-59/IGLC3/IGHA1/IGHV4-34/IGHG3/IGHV3-48/TNFRSF13C/IGHV2-26/IGLC2/IGKC/MAD2L2/IGLL5/IGHM/MZB1/NCKAP1L/CD74/CD19/BAD/INHBA/IGHA2/TNFSF4/TLR4/IKZF3/IRS2/ZFP36L2/PAWR/MIR17HG/ID2/ATP11C/IGHV1-69-2/IGHV3-11/SLA2/ZFP36L1/TNFAIP3/IGHD/NFATC2/IGHG1/IL7/PCID2/TNFRSF13B/FCRL3/IGHV4-31/IGHV3-20	44
dcSSc	GO:0002446	neutrophil mediated immunity	91/1993	499/18670	2.06147e-07	4.66283e-05	4.1999e-05	IDH1/APAF1/COPB1/PRTN3/CAND1/PYGB/BPI/CLEC12A/PSMC2/METTL7A/PSEN1/RAB44/MMP8/ADAM10/CTSH/IQGAP2/EEF1A1/UNC13D/RAP2B/RAB27A/ADAM17/RNASE2/PSMA2/CAPN1/PLAUR/GLIPR1/GLB1/LTF/PLAU/MAN2B1/HLA-H/CAT/DNAJC13/IMPDH2/PSMD1/S100A8/ENPP4/MCEMP1/SIGLEC9/HPSE/NCKAP1L/LRG1/RAB10/DYNLT1/RETN/CD93/MAPK14/TCIRG1/CD53/ANXA3/CRISPLD2/EEF2/RHOF/ITGAV/BST2/XRCC5/IQGAP1/GMFG/GNS/PGLYRP1/SERPINB10/DYNC1H1/FTH1/PSMD11/S…	91
dcSSc	GO:0043312	neutrophil degranulation	89/1993	485/18670	2.10776e-07	4.66283e-05	4.1999e-05	IDH1/APAF1/COPB1/PRTN3/CAND1/PYGB/BPI/CLEC12A/PSMC2/METTL7A/PSEN1/RAB44/MMP8/ADAM10/CTSH/IQGAP2/EEF1A1/UNC13D/RAP2B/RAB27A/RNASE2/PSMA2/CAPN1/PLAUR/GLIPR1/GLB1/LTF/PLAU/MAN2B1/HLA-H/CAT/DNAJC13/IMPDH2/PSMD1/S100A8/ENPP4/MCEMP1/SIGLEC9/HPSE/NCKAP1L/LRG1/RAB10/DYNLT1/RETN/CD93/MAPK14/TCIRG1/CD53/ANXA3/CRISPLD2/EEF2/RHOF/ITGAV/BST2/XRCC5/IQGAP1/GMFG/GNS/PGLYRP1/SERPINB10/DYNC1H1/FTH1/PSMD11/S100A9/D…	89
dcSSc	GO:0002429	immune response-activating cell surface receptor signaling pathway	87/1993	473/18670	2.5966e-07	5.53911e-05	4.98919e-05	HLA-DRA/CD4/HLA-DPB1/IGHV3-21/NFKBID/IGHV4-59/IGLC3/IGLV2-23/HLA-DPA1/IGHA1/IGHV4-34/PRKACB/IGKV1-16/NR4A3/IGLV2-14/MAP3K7/IGLV1-47/IGHG3/IGKV3-15/PSMC2/PSEN1/STAP1/PDE4B/PTK2/IGHV3-48/IGLV1-44/IGLV3-1/MUC1/IGHV2-26/IGLC2/PSMA2/IGKC/IGKV1-17/CR2/LIME1/GRAP2/TAB3/BRK1/IGLL5/CMKLR1/IGHM/PSMD1/BAX/BAIAP2/CLEC4A/RAPGEF1/PAX5/NCKAP1L/GPR33/CD19/PRKD2/IGKV3D-20/RPS3/SPPL3/IGHA2/PDPK1/IGLV1-40/DUSP3/FCG…	87
dcSSc	GO:0050900	leukocyte migration	88/1993	499/18670	1.42172e-06	0.000273933	0.000246737	IGHV4-59/DYSF/IGLC3/IGLV2-23/IGHA1/RPS19/SBDS/LRCH1/PRTN3/IGHV4-34/MIA3/IGKV1-16/SOS1/IGLV2-14/NLRP12/IGLV1-47/SLC16A8/IGKV3-15/PTGER4/ADAM10/STAP1/PDE4B/CCL4L1/IGHV3-48/ECM1/IGLV1-44/IGLV3-1/IGLC2/ADAM17/ITGB7/IGKC/IGKV1-17/FADD/MYH9/TNFRSF11A/CCL5/CMKLR1/IGHM/S100A8/CCL4/NCKAP1L/ICAM1/CD74/IGKV3D-20/LYST/MAPK14/CCL17/SELP/IGHA2/IGLV1-40/CXCL16/GBF1/ITGA9/SWAP70/DAPK2/IGKV4-1/ITGAV/CH25H/IGHV3-1…	88
dcSSc	GO:0006900	vesicle budding from membrane	28/1993	102/18670	1.84037e-06	0.000333106	0.000300035	USO1/NSF/SEC23IP/GOLPH3L/DNM3/MIA3/PREB/TRAPPC6A/CUL3/SEC22B/AP2M1/SEC24C/PEF1/F5/GBF1/LMAN1/SEC23B/RAB1A/AP3D1/ANKRD28/PRKCI/ANXA2P2/GOLPH3/SEC16A/SEC24A/SEC24D/MAPK15/CHMP4A	28
eaSSc	GO:0000184	nuclear-transcribed mRNA catabolic process, nonsense-mediated decay	74/1584	120/18670	8.38207e-49	4.77107e-45	4.36397e-45	RPL6/RPL11/RPL22/RPL37/RPL4/RPL3/RPL7A/RPS25/RPL30/RPL32/RPS8/RPL19/RPL26/RPS17/UBA52/RPS20/RPL35A/RPL24/RPL34/RPL41/RPL15/RPS12/RPL10A/RPS6/RPL29/RPS2/RPL27/RPL13A/RPL23/RPL35/RPS27A/RPL5/RPL10/RPL31/RPL23A/EIF3E/RPL37A/RPS29/RPL12/RPS11/RPL38/RPLP0/RPS3/RPLP1/RPLP2/RPL14/RPS14/RPL18A/RPS15A/RPS24/RPL36/RPL18/RPS16/RPS10/RPS15/RPS21/RPL8/RPS19/RPS23/ETF1/RPS27/RPL13/RPS3A/RPS26/RPS18/RPS5/RPL27A…	74
eaSSc	GO:0006413	translational initiation	92/1584	193/18670	3.06789e-47	8.73122e-44	7.9862e-44	RPL6/RPL11/RPL22/EIF3I/RPL37/RPL4/RPL3/RPL7A/RPS25/RPL30/RPL32/RPS8/RPL19/RPL26/RPS17/UBA52/RPS20/RPL35A/RPL24/EIF3L/RPL34/RPL41/RPL15/RPS12/RPL10A/EIF3H/RPS6/RPL29/RPS2/RPL27/RPL13A/RPL23/RPL35/RPS27A/RPL5/RPL10/RPL31/RPL23A/EIF3E/RPL37A/RPS29/RPL12/RPS11/RPL38/RPLP0/RPS3/RPLP1/RPLP2/RPL14/RPS14/RPL18A/NCK2/RPS15A/FMR1/RPS24/RPL36/RPL18/EIF3K/EIF3G/RPS16/RPS10/EIF2AK3/EIF3D/TNF/RPS15/EIF3A/RPS21…	92
eaSSc	GO:0006614	SRP-dependent cotranslational protein targeting to membrane	68/1584	105/18670	5.24231e-47	9.94641e-44	9.09771e-44	RPL6/RPL11/RPL22/RPL37/RPL4/RPL3/RPL7A/RPS25/RPL30/RPL32/RPS8/RPL19/RPL26/RPS17/UBA52/RPS20/RPL35A/RPL24/RPL34/RPL41/RPL15/RPS12/RPL10A/RPS6/RPL29/RPS2/RPL27/RPL13A/RPL23/RPL35/RPS27A/RPL5/RPL10/RPL31/RPL23A/RPL37A/RPS29/RPL12/RPS11/RPL38/RPLP0/RPS3/RPLP1/RPLP2/RPL14/RPS14/RPL18A/RPS15A/RPS24/RPL36/SRP14/RPL18/RPS16/RPS10/RPS15/RPS21/RPL8/RPS19/RPS23/RPS27/RPL13/RPS3A/RPS26/RPS18/RPS5/RPL27A/RPS9…	68
eaSSc	GO:0019080	viral gene expression	90/1584	191/18670	1.06365e-45	1.00905e-42	9.22947e-43	RPL6/RPL11/RPL22/RPL37/RPL4/RANBP2/RPL3/RPL7A/RPS25/RPL30/RPL32/RPS8/RPL19/RPL26/RPS17/UBA52/RPS20/RPL35A/RPL24/EIF3L/RPL34/RPL41/RPL15/CHD1/RPS12/RPL10A/NUP54/RPS6/RPL29/RPS2/RPL27/RPL13A/RPL23/RPL35/RPS27A/RPL5/RPL10/RPL31/RPL23A/POLR2A/RPL37A/RPS29/RPL12/RPS11/RPL38/RPLP0/RPS3/RPLP1/RPLP2/NUP153/RPL14/RPS14/RPL18A/RPS15A/RPS24/RPL36/RPL18/EIF3G/RPS16/RPS10/EIF3D/NUP155/RPS15/EIF3A/RPS21/RPL8/N…	90
eaSSc	GO:0072599	establishment of protein localization to endoplasmic reticulum	72/1584	122/18670	1.30541e-45	1.06148e-42	9.7091e-43	RPL6/RPL11/RPL22/RPL37/RPL4/RPL3/RPL7A/RPS25/RPL30/RPL32/RPS8/RPL19/RPL26/RPS17/UBA52/RPS20/RPL35A/RPL24/RPL34/RPL41/RPL15/RPS12/RPL10A/RPS6/RPL29/RPS2/RPL27/RPL13A/RPL23/RPL35/RPS27A/RPL5/RPL10/RPL31/RPL23A/RPL37A/RPS29/RPL12/RPS11/RPL38/RPLP0/RPS3/RPLP1/RPLP2/RPL14/RPS14/RPL18A/RPS15A/RPS24/RPL36/SRP14/RPL18/RPS16/RPS10/RPS15/RPS21/RPL8/RPS19/RPS23/HSPA5/SPCS1/RPS27/RPL13/RPS3A/RPS26/RPS18/RPS5…	72
eaSSc	GO:0019083	viral transcription	85/1584	177/18670	4.92655e-44	3.50524e-41	3.20615e-41	RPL6/RPL11/RPL22/RPL37/RPL4/RANBP2/RPL3/RPL7A/RPS25/RPL30/RPL32/RPS8/RPL19/RPL26/RPS17/UBA52/RPS20/RPL35A/RPL24/RPL34/RPL41/RPL15/CHD1/RPS12/RPL10A/NUP54/RPS6/RPL29/RPS2/RPL27/RPL13A/RPL23/RPL35/RPS27A/RPL5/RPL10/RPL31/RPL23A/POLR2A/RPL37A/RPS29/RPL12/RPS11/RPL38/RPLP0/RPS3/RPLP1/RPLP2/NUP153/RPL14/RPS14/RPL18A/RPS15A/RPS24/RPL36/RPL18/RPS16/RPS10/NUP155/RPS15/RPS21/RPL8/NUP107/NUP160/RPS19/CCL5/…	85
eaSSc	GO:0071826	ribonucleoprotein complex subunit organization	74/1584	291/18670	3.27075e-18	1.09512e-15	1.00168e-15	RPL6/RPL11/EIF3I/RPL3/RPL24/EIF3L/SNRPD3/RBM5/EIF3H/C1QBP/MRPL11/RPL13A/RPL5/SNRPF/RPL10/RPL23A/EIF3E/SNRPGP15/DYRK3/SNRPC/SNRPD2/RPL12/RPL38/CLNS1A/RPLP0/SCAF11/RPLP0P6/RPS14/ZNHIT3/EIF3K/EIF3G/YTHDC1/RPS10/EIF3D/ZFAND1/RPS15/EIF3A/ATR/STYXL1/RPS19/ATXN2L/GFM2/RPS23/SHQ1/EIF2D/EIF2S2/GEMIN7/NUFIP1/RUVBL1/SRSF10/PATL2/RPS27/DDX39B/TXNL4A/NIP7/NSUN4/PRPF3/SNRPD1/SNRPE/RNVU1-15/RPS5/EIF3M/PAN3/RSL2…	74
eaSSc	GO:0022618	ribonucleoprotein complex assembly	71/1584	277/18670	1.0007e-17	3.16444e-15	2.89443e-15	RPL6/RPL11/EIF3I/RPL3/RPL24/EIF3L/SNRPD3/RBM5/EIF3H/C1QBP/MRPL11/RPL13A/RPL5/SNRPF/RPL10/RPL23A/EIF3E/SNRPGP15/SNRPC/SNRPD2/RPL12/RPL38/CLNS1A/RPLP0/SCAF11/RPLP0P6/RPS14/ZNHIT3/EIF3K/EIF3G/YTHDC1/RPS10/EIF3D/RPS15/EIF3A/ATR/STYXL1/RPS19/ATXN2L/RPS23/SHQ1/EIF2D/EIF2S2/GEMIN7/NUFIP1/RUVBL1/SRSF10/PATL2/RPS27/DDX39B/TXNL4A/NIP7/NSUN4/PRPF3/SNRPD1/SNRPE/RNVU1-15/RPS5/EIF3M/PAN3/RSL24D1/LSM4/FASTKD2/M…	71
eaSSc	GO:0042254	ribosome biogenesis	68/1584	297/18670	2.21139e-14	6.62486e-12	6.05958e-12	RPL6/RPL11/RPL3/RPL7A/FBL/RPS8/RPL26/RPS17/USP36/RPL35A/RPL24/RPL10A/C1QBP/RPS6/MRPL11/RPS2/RPL27/RPL35/RPL5/RPL10/RPL23A/RPL12/RPL38/RPLP0/WDR55/RPL14/RPLP0P6/DDX52/RPS14/RSL1D1/ZNHIT3/RPS24/RPS16/RPS10/RPS15/RPS21/RPS19/HEATR1/SHQ1/NSA2/ZNF593/EXOSC5/RPS27/NHP2/NOL9/IMP4/DDX24/NIP7/GNL2/NSUN4/NOL8/ISG20L2/RPS5/DDX21/RPS9/RRN3/PA2G4/RSL24D1/EXOSC7/RRP36/FASTKD2/MRPL20/NOP16/NUDT16/TRMT112/MRPS2/…	68
eaSSc	GO:1901990	regulation of mitotic cell cycle phase transition	86/1584	444/18670	2.4226e-13	6.89472e-11	6.30641e-11	GFI1B/PCM1/PSMB7/RPL26/ANAPC4/PSME4/RINT1/DCUN1D3/CTDSPL/CDCA5/CDC20/USP47/BRD4/CEP192/CEP152/DCTN2/CDK1/PLK1/KNTC1/TTK/WNT10B/DONSON/PRMT1/PHB2/CUL3/CSNK1D/SSNA1/VPS4B/MIR221/CDC45/PSMD4/SFI1/RGCC/ANAPC5/NDC80/CDC14B/E2F1/AIF1/RCC2/CENPE/DTL/CCND2/BAX/ZNF655/PRKACA/DACT1/RAB11A/GPR132/MECP2/PSMB2/GEN1/TPRA1/GTSE1/PAFAH1B1/EP300/CEP63/FOXN3/CDK5RAP3/DLGAP5/HUS1/PRKAR2B/SIN3A/UBE2E2/GIGYF2/YWHAG/E…	86
eaSSc	GO:0044839	cell cycle G2/M phase transition	60/1584	266/18670	1.49265e-12	3.8619e-10	3.53237e-10	PCM1/PSMB7/PSME4/RINT1/DYRK3/USP47/BRD4/CEP192/CEP152/DCTN2/CDK1/PLK1/WNT10B/DONSON/CSNK1D/PPP1CB/SSNA1/VPS4B/PSMD4/SFI1/TAF2/CDC14B/RCC2/MASTL/BACH1/DTL/CHEK1/PRKACA/CALM3/RAB11A/ABCB1/GPR132/MECP2/PSMB2/GTSE1/PAFAH1B1/CEP63/FOXN3/CDK5RAP3/CIT/HUS1/PRKAR2B/SIN3A/PPP2R2A/YWHAG/MELK/PSMF1/BABAM1/FBXL18/PSMC5/FZR1/PSMB4/TICRR/HSPA2/CCNA2/RAD17/CENPF/DCTN1/NBN/RAD51C	60
eaSSc	GO:0000075	cell cycle checkpoint	51/1584	216/18670	1.1783e-11	2.68276e-09	2.45385e-09	RPL26/RPL24/RPS6/RHNO1/RINT1/CDC20/CDK1/PLK1/TOP2A/KNTC1/TTK/DONSON/PRMT1/THOC1/CCAR2/CDC45/ATR/MUS81/WDR76/CDC5L/RGCC/NDC80/CDC14B/E2F1/DTL/CHEK1/BAX/DDX39B/DLG1/NSUN2/INTS7/TREX1/GEN1/GTSE1/TOP2B/EP300/CEP63/FOXN3/CDK5RAP3/DOT1L/HUS1/GIGYF2/MDC1/E2F8/BABAM1/USP28/FZR1/TICRR/RAD17/CENPF/NBN	51
eaSSc	GO:0042775	mitochondrial ATP synthesis coupled electron transport	30/1584	97/18670	2.00725e-10	3.80842e-08	3.48346e-08	UQCR11/COX7C/UQCRB/COX6C/COX5A/COX6A1/CDK1/NDUFS4/NDUFAB1/UQCR10/NDUFA6/COX6B1/NDUFC1/COX7A2L/NDUFC2/NDUFB4/NDUFS2/COX4I1/UQCRQ/MECP2/UQCRC2/SDHA/NDUFB5/NDUFV1/COQ9/UQCRH/NDUFA1/COX5B/SDHC/NDUFB2	30
eaSSc	GO:0000077	DNA damage checkpoint	37/1584	145/18670	7.68567e-10	1.32566e-07	1.21255e-07	RPL26/RHNO1/RINT1/CDK1/PLK1/DONSON/PRMT1/THOC1/CCAR2/ATR/MUS81/WDR76/CDC5L/RGCC/CDC14B/E2F1/DTL/CHEK1/BAX/DDX39B/INTS7/TREX1/GTSE1/EP300/CEP63/FOXN3/CDK5RAP3/DOT1L/HUS1/GIGYF2/MDC1/E2F8/BABAM1/USP28/FZR1/RAD17/NBN	37
eaSSc	GO:0022904	respiratory electron transport chain	32/1584	117/18670	1.64702e-09	2.67853e-07	2.44997e-07	UQCR11/COX7C/UQCRB/COX6C/COX5A/COX6A1/CDK1/NDUFS4/NDUFAB1/UQCR10/NDUFA6/COX6B1/NDUFC1/COX7A2L/NDUFC2/SDHB/NDUFB4/NDUFS2/COX4I1/UQCRQ/POLG2/MECP2/UQCRC2/SDHA/NDUFB5/NDUFV1/COQ9/UQCRH/NDUFA1/COX5B/SDHC/NDUFB2	32
eaSSc	GO:0140014	mitotic nuclear division	53/1584	264/18670	2.64861e-09	4.18775e-07	3.83042e-07	SPAG5/SMC4/RPL24/MYBL2/USP16/KIFC1/SPHK1/ANAPC4/CDCA5/CDC20/TTN/CEP192/PLK1/KNTC1/TTK/PDS5B/PHB2/CUL3/KIF23/RANBP1/MKI67/NUSAP1/CLASP2/VPS4B/KIF2C/NCAPG/RGCC/POGZ/SIRT7/ANAPC5/NDC80/CDC14B/CENPK/MZT1/CENPE/CHEK1/NCAPH/RAB11A/EDN1/GEN1/SEH1L/DLGAP5/KIF18B/PTTG2/BIRC5/PHF13/CDKN1C/CENPF/FGF8/CDC27/ANLN/NSL1/KIF11	53
eaSSc	GO:0006364	rRNA processing	44/1584	214/18670	2.79107e-08	3.78256e-06	3.4598e-06	RPL11/RPL7A/FBL/RPS8/RPL26/RPS17/USP36/RPL35A/RPL10A/RPS6/RPS2/RPL27/RPL35/RPL5/WDR55/RPL14/DDX52/RPS14/RSL1D1/ZNHIT3/RPS24/RPS16/RPS15/RPS21/RPS19/HEATR1/SHQ1/NSA2/EXOSC5/RPS27/NHP2/NOL9/IMP4/DDX24/NSUN4/NOL8/ISG20L2/DDX21/RPS9/PA2G4/EXOSC7/RRP36/NUDT16/TRMT112	44
eaSSc	GO:0000280	nuclear division	68/1584	407/18670	4.57513e-08	5.78703e-06	5.29324e-06	SPAG5/SMC4/RPL24/MYBL2/USP16/KIFC1/SPHK1/ANAPC4/CDCA5/CDC20/TTN/CEP192/CCNB1IP1/PLK1/TOP2A/KNTC1/TTK/PDS5B/PHB2/CUL3/KIF23/RANBP1/MKI67/NUSAP1/CLASP2/VPS4B/CCNA1/KIF2C/MUS81/NCAPG/CCDC36/RGCC/POGZ/SIRT7/ANAPC5/NDC80/CDC14B/CENPK/MZT1/MASTL/CENPE/BRCA2/CHEK1/NCAPH/WNT4/RAB11A/EDN1/SLX4/GEN1/ASPM/TOP2B/SEH1L/DLGAP5/KIF18B/PTTG2/BIRC5/FANCM/PHF13/FZR1/CDKN1C/HSPA2/CENPF/FGF8/CDC27/ANLN/NSL1/KIF11/RA…	68
eaSSc	GO:0045930	negative regulation of mitotic cell cycle	58/1584	338/18670	1.75517e-07	1.99808e-05	1.82759e-05	GFI1B/PSMB7/RPL26/RPL24/RPS6/PSME4/RINT1/DCUN1D3/CTDSPL/CDC20/USP47/CDK1/PLK1/TOP2A/KNTC1/TTK/DONSON/PRMT1/TNF/PSMD4/MUS81/RGCC/NDC80/CDC14B/E2F1/TIMP2/CHEK1/BAX/ZNF655/DLG1/DACT1/GPR132/SMAD3/CTNNB1/PSMB2/GEN1/TPRA1/GTSE1/TOP2B/EP300/FOXN3/CDK5RAP3/HUS1/GIGYF2/MDC1/PTTG2/E2F8/PSMF1/PSMC5/PSMB4/TICRR/FBXO7/RAD17/CENPF/JADE1/NBN/EZH2/RIPK1	58
eaSSc	GO:0034248	regulation of cellular amide metabolic process	74/1584	483/18670	4.26699e-07	4.33709e-05	3.96702e-05	RPL22/RPL26/USP16/EIF3H/C1QBP/RPL13A/SPHK1/RPUSD3/RPL5/RPL10/EIF3E/RPL38/RPS3/RPLP1/GAPDH/DPH5/RPS14/EEF1A1/NCK2/FMR1/XRN1/FOXO3/EIF3K/EIF2AK3/EIF3D/TNF/MIR221/ROCK1/SYNCRIP/RPS6KA1/EEF1A2/LARP4B/CCL5/EIF4E3/METTL14/DPH1/DIO2/CDK5RAP1/DHX36/PER2/CNBP/LTN1/ETF1/EEF2/PATL2/DDX39B/NSUN4/RBM3/ZC3H12A/PICALM/RPS9/IMPACT/ILF3/CASP3/PA2G4/GIGYF2/EIF4E/EIF2AK1/POLR2G/NCBP2/FASTKD2/CAPRIN1/MIR181B1/EPHA4/…	74
lcSSc	GO:0019080	viral gene expression	48/1479	191/18670	3.60852e-13	1.97133e-09	1.87605e-09	EIF3G/RPL29/NUP107/NUP160/NUP205/RPL13A/RPL6/USF2/SEH1L/TRIM8/RPL3/RPS9/RPL35/RPL11/RPL14/RPL19/EIF3D/EIF2D/RPL8/POLR2B/RPL4/RPL7A/NELFE/RSF1/NUP133/NUP188/RPL13/POLR2J/NUP54/CCL4/RPL36/POLR2E/FURIN/RPL24/RPL15/NUP37/RPS15/SUPT4H1/RPL18A/RPLP1/RPL35A/CCL5/RPL18/CCNT1/RPS19/PCBP2/RPS8/POLR2L	48
lcSSc	GO:0019083	viral transcription	43/1479	177/18670	2.02958e-11	5.54381e-08	5.27585e-08	RPL29/NUP107/NUP160/NUP205/RPL13A/RPL6/USF2/SEH1L/TRIM8/RPL3/RPS9/RPL35/RPL11/RPL14/RPL19/RPL8/POLR2B/RPL4/RPL7A/NELFE/RSF1/NUP133/NUP188/RPL13/POLR2J/NUP54/CCL4/RPL36/POLR2E/RPL24/RPL15/NUP37/RPS15/SUPT4H1/RPL18A/RPLP1/RPL35A/CCL5/RPL18/CCNT1/RPS19/RPS8/POLR2L	43
lcSSc	GO:0002181	cytoplasmic translation	28/1479	100/18670	2.1156e-09	3.85251e-06	3.6663e-06	EIF3G/EIF3I/RPL29/RPL13A/RPL6/EEF2/RPL11/RPL19/EIF3D/EIF4H/EIF2D/RPL8/CPEB2/CNBP/FMR1/EIF3H/TMA7/RPL36/EIF3K/RPL24/RPL15/RPL18A/RPLP1/DHX36/RPL35A/GSPT1/RPL18/EIF4B	28
lcSSc	GO:0000184	nuclear-transcribed mRNA catabolic process, nonsense-mediated decay	29/1479	120/18670	4.18645e-08	3.81926e-05	3.63466e-05	RPL29/RPL13A/RPL6/RPL3/RPS9/RPL35/RPL11/RPL14/RPL19/RPL8/RPL4/RPL7A/PABPC1/RPL13/NCBP1/RPL36/RPL24/RPL15/RPS15/RPL18A/RPLP1/RPL35A/GSPT1/RPL18/RPS19/SMG1/RPS8/EXOSC10/NCBP2	29
lcSSc	GO:0006402	mRNA catabolic process	60/1479	364/18670	4.19468e-08	3.81926e-05	3.63466e-05	RPL29/RPL13A/RPL6/MAPK14/RPL3/YBX1/HNRNPA0/RPS9/PCID2/RPL35/ZC3H14/RPL11/RPL14/CNOT6/RPL19/LSM7/PSMB7/PAN2/RPL8/APEX1/RPL4/RPL7A/PSMA3/PABPC1/PUM2/PSMD14/PSME4/PCBP4/PSMD4/EXOSC5/RPL13/FMR1/PSMD8/PSMC5/NCBP1/CNOT11/RPL36/RPL24/RPL15/SLFN14/RPS15/CNOT1/RPL18A/PRPF18/RPLP1/PSMB2/RNASEL/DHX36/RPL35A/GSPT1/HNRNPM/EDC3/NANOS1/RPL18/RPS19/SMG1/METTL16/RPS8/EXOSC10/NCBP2	60
lcSSc	GO:0006605	protein targeting	65/1479	432/18670	3.77723e-07	0.000229278	0.000218196	RPL29/SYNGR1/RPL13A/OS9/RPL6/SLC25A6/C2CD5/RPL3/RPS9/SRP54/RPL35/VPS13A/RPL11/RPL14/DMTN/RPL19/ZDHHC24/ZFAND6/ITGB2/PEX14/RPL8/EHHADH/SGTA/RPL4/RPL7A/PIK3R4/CHCHD4/STXBP4/CDC37/PEX12/PEX10/GRPEL1/ZDHHC15/TOMM40/RPL13/DNAJC15/TIMM17A/TIMM50/NUP54/RAB27A/RPL36/ACAA1/RPL24/RPL15/PAM16/TOMM20/GIPC1/RPS15/RPL18A/RPLP1/RPL35A/FIS1/IDH1/RPL18/ECI2/RPS19/SYNJ2BP/ZDHHC23/MICALL1/RPS8/AIP/IDE/PRKCI/TRAK1/L…	65
lcSSc	GO:1901990	regulation of mitotic cell cycle phase transition	66/1479	444/18670	4.80774e-07	0.000262647	0.000249952	GFI1B/TTK/CTDSPL/KNTC1/CDC20/SLFN11/CEP192/PCID2/ANAPC4/FOXN3/FAM107A/CDK1/CNOT6/PHB2/MAD2L2/NBN/PSMB7/CEP78/PTPN6/DONSON/PCNA/NDC80/SYF2/APEX1/PSMA3/GEN1/UBE2E2/SSNA1/SFI1/CENPE/PSMD14/KIF14/PSME4/PCBP4/CDK5RAP3/CDCA5/CDKN2D/PSMD4/APP/PSMD8/WNT10B/PSMC5/PRMT1/CNOT11/CDC26/PCM1/UBD/DCTN2/CDC45/CEP72/ANAPC11/DCTN3/NACC2/CNOT1/PSMB2/E2F7/CENPJ/CDC14B/VPS4B/BUB3/PKIA/TMOD3/ORC1/TUBG1/HYAL1/DCTN1	66
lcSSc	GO:0048285	organelle fission	66/1479	449/18670	7.22198e-07	0.000330469	0.000314496	PIN1/PEX11B/TTK/RMI1/TTN/KNTC1/HORMAD1/CDC20/SEH1L/BIRC5/CEP192/AURKAIP1/ASPM/FANCM/PCID2/ANAPC4/FANCD2/PHB2/FIGNL1/CLASP2/MAD2L2/BRIP1/KIFC1/NDC80/TOP2A/SMC4/GEN1/SYCP2/CENPE/KIF14/KIF18B/CDCA5/NUSAP1/MYBL2/C11orf80/AKAP8/VPS35/MKI67/CDC26/RAD51/WNT4/RPL24/ANAPC11/CNTD1/CDK13/KNSTRN/SMC2/PTTG2/CDC14B/KIF11/VPS4B/BUB3/CENPK/FBXW5/FIS1/MTFR1/USP16/MEI1/SPAG5/FGF8/RAD54L/MYO19/TUBG1/KIF23/LRRK2/SPA…	66
lcSSc	GO:0006403	RNA localization	41/1479	230/18670	7.25906e-07	0.000330469	0.000314496	CPSF2/NUP107/NUP160/NUP205/SEH1L/AGFG1/SRSF11/PCID2/KHDRBS1/RBM15B/XPO5/SHQ1/TCP1/DHX38/THOC1/CETN3/DDX19A/ATR/NUP133/NUP188/TSC1/FMR1/NUP54/NCBP1/ZNHIT3/RUVBL2/SARNP/ALYREF/NUP37/TOMM20/RPS15/PRPF18/DHX36/NHP2/CCT2/RBM26/SMG1/EXOSC10/THOC5/NCBP2/KIF5C	41
lcSSc	GO:0007059	chromosome segregation	51/1479	321/18670	1.33521e-06	0.000521018	0.000495834	TTK/RMI1/TTN/HORMAD1/CDC20/SEH1L/BIRC5/FANCM/STAG3L4/PCID2/ANAPC4/FANCD2/PHB2/MAD2L2/ESCO2/BRIP1/KIFC1/NDC80/TOP2A/SMC4/GEN1/SYCP2/PUM2/SMC6/CENPE/KIF14/KIF18B/CDCA5/NUSAP1/AKAP8/MKI67/CDC26/ARL8A/ANAPC11/NUP37/KNSTRN/ECT2/SMC2/PTTG2/TRAPPC12/UVRAG/VPS4B/BUB3/CENPK/CIAO1/MEI1/SPAG5/TUBG1/ESCO1/KIF23/SPATA22	51
lcSSc	GO:0140014	mitotic nuclear division	44/1479	264/18670	1.92826e-06	0.0005983	0.000569382	PIN1/TTK/TTN/KNTC1/CDC20/SEH1L/BIRC5/CEP192/AURKAIP1/PCID2/ANAPC4/PHB2/CLASP2/MAD2L2/KIFC1/NDC80/SMC4/GEN1/CENPE/KIF14/KIF18B/CDCA5/NUSAP1/MYBL2/AKAP8/MKI67/CDC26/RPL24/ANAPC11/CDK13/KNSTRN/SMC2/PTTG2/CDC14B/KIF11/VPS4B/BUB3/CENPK/FBXW5/USP16/SPAG5/FGF8/TUBG1/KIF23	44
lcSSc	GO:0000377	RNA splicing, via transesterification reactions with bulged adenosine as nucleophile	57/1479	379/18670	1.97582e-06	0.0005983	0.000569382	CPSF2/DHX15/DDX23/YBX1/HNRNPA0/SRSF11/CSTF2/PCBP1/RBM25/KHDRBS1/SNRPA/RBM15B/LSM7/SF3B2/WDR77/POLR2B/SYF2/DHX38/HNRNPH1/PABPC1/PPWD1/SREK1/PQBP1/SNRPD2/RBM4B/FMR1/POLR2J/NCBP1/NSRP1/RBM5/CCAR1/POLR2E/HNRNPUL1/USP39/ALYREF/PPIE/ZC3H10/SCNM1/HNRNPL/SF3B5/C1QBP/CDK13/PRPF18/SART1/HNRNPM/SNRPN/PCBP2/METTL16/PPIL3/ZMAT2/POLR2L/AQR/SNIP1/GEMIN2/PPIL1/NCBP2/PRDX6	57
lcSSc	GO:0000398	mRNA splicing, via spliceosome	57/1479	379/18670	1.97582e-06	0.0005983	0.000569382	CPSF2/DHX15/DDX23/YBX1/HNRNPA0/SRSF11/CSTF2/PCBP1/RBM25/KHDRBS1/SNRPA/RBM15B/LSM7/SF3B2/WDR77/POLR2B/SYF2/DHX38/HNRNPH1/PABPC1/PPWD1/SREK1/PQBP1/SNRPD2/RBM4B/FMR1/POLR2J/NCBP1/NSRP1/RBM5/CCAR1/POLR2E/HNRNPUL1/USP39/ALYREF/PPIE/ZC3H10/SCNM1/HNRNPL/SF3B5/C1QBP/CDK13/PRPF18/SART1/HNRNPM/SNRPN/PCBP2/METTL16/PPIL3/ZMAT2/POLR2L/AQR/SNIP1/GEMIN2/PPIL1/NCBP2/PRDX6	57
lcSSc	GO:0000075	cell cycle checkpoint	38/1479	216/18670	2.5394e-06	0.000660823	0.000628882	TTK/KNTC1/HORMAD1/CDC20/MAPK14/PCID2/FOXN3/CDK1/CNOT6/MAD2L2/NBN/BRIP1/DONSON/PCNA/NDC80/SYF2/TOP2A/THOC1/MSH2/GEN1/ATR/PCBP4/CDK5RAP3/WDR76/TIPRL/PRMT1/CNOT11/CDC45/RPL24/BABAM1/CNOT1/E2F7/NSUN2/CDC14B/BUB3/INTS7/ORC1/THOC5	38
lcSSc	GO:0072599	establishment of protein localization to endoplasmic reticulum	26/1479	122/18670	2.71936e-06	0.000675267	0.000642629	RPL29/RPL13A/RPL6/RPL3/RPS9/SRP54/RPL35/RPL11/RPL14/RPL19/RPL8/SGTA/RPL4/RPL7A/RAB3GAP2/RPL13/RPL36/RPL24/RPL15/RPS15/RPL18A/RPLP1/RPL35A/RPL18/RPS19/RPS8	26
lcSSc	GO:0000819	sister chromatid segregation	34/1479	189/18670	5.09156e-06	0.00102468	0.000975151	TTK/TTN/HORMAD1/CDC20/SEH1L/STAG3L4/PCID2/ANAPC4/PHB2/MAD2L2/ESCO2/KIFC1/NDC80/TOP2A/SMC4/GEN1/CENPE/KIF14/KIF18B/CDCA5/NUSAP1/AKAP8/CDC26/ANAPC11/KNSTRN/SMC2/PTTG2/VPS4B/BUB3/CENPK/SPAG5/TUBG1/ESCO1/KIF23	34
lcSSc	GO:0006260	DNA replication	44/1479	274/18670	5.25187e-06	0.00102468	0.000975151	NT5M/RMI1/SLFN11/FANCM/TBRG1/ORC6/POLE2/RECQL/CDK1/RBBP6/POLQ/ESCO2/WDHD1/NBN/BRIP1/HMGA1/MAP2K4/DONSON/PCNA/THOC1/WRN/GEN1/ATR/ZMPSTE24/GMNN/FAF1/ORC2/RAD51/CCNA2/CDC45/ALYREF/MCM9/SSRP1/E2F7/NFIA/NUGGC/RFC3/RPAIN/ORC1/ESCO1/POLG2/RBBP7/POLI/RRM2	44
lcSSc	GO:0006405	RNA export from nucleus	27/1479	135/18670	6.26936e-06	0.00114165	0.00108647	CPSF2/NUP107/NUP160/NUP205/SEH1L/AGFG1/SRSF11/PCID2/KHDRBS1/RBM15B/XPO5/DHX38/THOC1/DDX19A/NUP133/NUP188/TSC1/NUP54/NCBP1/SARNP/ALYREF/NUP37/RPS15/RBM26/SMG1/THOC5/NCBP2	27
lcSSc	GO:0042254	ribosome biogenesis	45/1479	297/18670	1.90287e-05	0.00305746	0.00290968	RSL1D1/RPL6/RPL3/MRPL11/NOB1/RPS9/RPL35/RPL11/WDR75/RPL14/TSR3/DDX49/WDR55/RPP30/SHQ1/RSL24D1/DDX54/RPL7A/MRPS11/METTL15/EXOSC5/LYAR/TSC1/NLE1/DCAF13/ZNHIT3/BRIX1/RPL24/C1QBP/RPS15/RNASEL/SART1/FAM207A/NHP2/RPL35A/SBDS/ERI1/ABT1/GTF3A/RPS19/METTL16/RPS8/EXOSC10/TEX10/HEATR1	45
lcSSc	GO:0031503	protein-containing complex localization	43/1479	281/18670	2.26441e-05	0.00334337	0.00318177	CPSF2/NUP107/NUP160/NUP205/LCA5/SEH1L/GRIPAP1/BIRC5/AGFG1/SRSF11/PCID2/STX7/ICK/RBM15B/TTC30B/DHX38/THOC1/SSNA1/DDX19A/ATR/NUP133/NUP188/TSC1/HSPB11/VPS35/NUP54/NCBP1/PCM1/CEP72/SARNP/ALYREF/NUP37/RPS15/NACC2/ARHGAP44/SMG1/SYNJ2BP/IFT52/DNM3/IFT27/THOC5/NCBP2/KIF5C	43
ncSSc	GO:0019083	viral transcription	29/938	177/18670	1.7381e-08	7.04715e-05	6.5896e-05	CCL5/NUP107/RPL14/RPL13A/TRIM8/RPL35/SEH1L/RPS15/RPL28/RPL29/RPL6/RPL3/RPL36/RPS19/RPL18A/RANBP2/NUP54/RPL19/TRIM11/RPLP1/RPL4/USF2/RPS9/RPL18/REST/RPL35A/RPL10A/NUP88/TRIM62	29
ncSSc	GO:0019080	viral gene expression	30/938	191/18670	2.67698e-08	7.04715e-05	6.5896e-05	CCL5/NUP107/RPL14/RPL13A/TRIM8/RPL35/SEH1L/RPS15/RPL28/RPL29/RPL6/RPL3/RPL36/RPS19/RPL18A/RANBP2/NUP54/EIF3G/RPL19/TRIM11/RPLP1/RPL4/USF2/RPS9/RPL18/REST/RPL35A/RPL10A/NUP88/TRIM62	30
ncSSc	GO:0006605	protein targeting	47/938	432/18670	5.41533e-07	0.000948065	0.00088651	DMTN/BAG4/RAB3IP/RPL14/RPL13A/SRP54/TRAK1/RPL35/SYNGR1/TIMM23/ERBB2/DNAJC15/USP9X/USP36/RPS15/RPL28/RPL29/RPL6/RPL3/MIEF1/FYN/GIPC1/RPL36/RPS19/HSPD1/RPL18A/MLYCD/KCNE1/NUP54/PIK3R4/ZDHHC1/VPS37B/IDH1/ZFAND6/RPL19/PMM1/PEX10/RPLP1/ADORA1/CHCHD4/RPL4/RPS9/YWHAG/RPL18/GRPEL2/RPL35A/RPL10A	47
ncSSc	GO:0090150	establishment of protein localization to membrane	39/938	332/18670	7.47683e-07	0.000948065	0.00088651	DMTN/GRIPAP1/RAB3IP/LRRC7/RPL14/RPL13A/SRP54/ACSL3/RPL35/TP63/ERBB2/CD24/RPS15/RPL28/RPL29/RPL6/RPL3/MIEF1/FYN/RPL36/RPS19/RPL18A/KCNE1/RILPL2/ZDHHC1/VPS37B/RAB26/NSF/RPL19/RPLP1/ADORA1/RPL4/RPS9/YWHAG/RPL18/CLSTN1/RPL35A/RPL10A/RAB8A	39
ncSSc	GO:0006614	SRP-dependent cotranslational protein targeting to membrane	19/938	105/18670	1.06026e-06	0.000948065	0.00088651	RPL14/RPL13A/SRP54/RPL35/RPS15/RPL28/RPL29/RPL6/RPL3/RPL36/RPS19/RPL18A/RPL19/RPLP1/RPL4/RPS9/RPL18/RPL35A/RPL10A	19
ncSSc	GO:0006612	protein targeting to membrane	28/938	202/18670	1.08042e-06	0.000948065	0.00088651	DMTN/RAB3IP/RPL14/RPL13A/SRP54/RPL35/ERBB2/RPS15/RPL28/RPL29/RPL6/RPL3/MIEF1/FYN/RPL36/RPS19/RPL18A/KCNE1/ZDHHC1/VPS37B/RPL19/RPLP1/ADORA1/RPL4/RPS9/RPL18/RPL35A/RPL10A	28
ncSSc	GO:0072599	establishment of protein localization to endoplasmic reticulum	20/938	122/18670	2.78193e-06	0.00162743	0.00152177	RPL14/RPL13A/SRP54/RPL35/RPS15/RPL28/RPL29/RPL6/RPL3/RPL36/RPS19/RPL18A/RPL19/PMM1/RPLP1/RPL4/RPS9/RPL18/RPL35A/RPL10A	20
ncSSc	GO:0006413	translational initiation	26/938	193/18670	4.43064e-06	0.00233273	0.00218127	NCK2/CCL5/RPL14/RPL13A/RPL35/EIF4E3/RPS15/RPL28/RPL29/RPL6/RPL3/RPL36/RPS19/RPL18A/KHDRBS1/EIF3G/RPL19/RPLP1/RPL4/RPS9/DHX33/RPL18/FMR1/RPL35A/RPL10A/NCBP2	26
ncSSc	GO:0000184	nuclear-transcribed mRNA catabolic process, nonsense-mediated decay	19/938	120/18670	8.27092e-06	0.00395876	0.00370173	RPL14/RPL13A/RPL35/RPS15/RPL28/RPL29/RPL6/RPL3/RPL36/RPS19/RPL18A/RPL19/RPLP1/RPL4/RPS9/RPL18/RPL35A/RPL10A/NCBP2	19
ncSSc	GO:0061097	regulation of protein tyrosine kinase activity	14/938	88/18670	0.000118361	0.0445123	0.0416222	TSG101/TAL1/NCK2/STAP1/CCL5/CAV1/CD24/FYN/CBLB/IBTK/PDGFB/ADORA1/GPRC5B/NCAPG2	14
ncSSc	GO:0030193	regulation of blood coagulation	13/938	79/18670	0.000144635	0.0495993	0.0463789	DMTN/SH2B3/SELP/GP1BA/CAV1/APOE/TBXA2R/ALOX12/SERPINE1/PDGFB/VKORC1/NOS3/ADTRP	13
ncSSc	GO:0022407	regulation of cell-cell adhesion	38/938	403/18670	0.000150729	0.0495993	0.0463789	DMTN/PTPN22/GRAP2/SH2B3/NCK2/ZBTB16/CCL5/PTK2/CAV1/TENM3/SWAP70/PLA2G2F/ERBB2/IL6/CD24/SOCS1/TRPV4/WNT4/ALOX12/FYN/HSPD1/EFNB1/PAWR/SPINT2/EFNB2/FLOT2/TNFRSF13C/MALT1/DLG1/MBP/HES1/LAG3/ADTRP/MIR221/HAVCR2/CD86/ABL1/TNFSF9	38
